# Genetic activation of canonical RNA interference in mice

**DOI:** 10.1101/2023.12.29.573630

**Authors:** Valeria Buccheri, Josef Pasulka, Radek Malik, Zuzana Loubalova, Eliska Taborska, Filip Horvat, Marcos Iuri Roos Kulmann, Irena Jenickova, Jan Prochazka, Radislav Sedlacek, Petr Svoboda

## Abstract

Canonical RNA interference (RNAi) is sequence-specific mRNA degradation guided by small interfering RNAs (siRNAs) made from double-stranded RNA (dsRNA) by RNase III Dicer. RNAi has different roles including gene regulation, antiviral immunity or defense against transposable elements. In mammals, RNAi is constrained by Dicer, which is adapted to produce microRNAs, another class of small RNAs. However, RNAi exists in mouse oocytes, which employs a truncated Dicer variant. A homozygous mutation to express only the truncated variant (ΔHEL1) causes dysregulation of microRNAs and perinatal lethality in mice. Here, we report the phenotype and RNAi activity in *Dicer^ΔHEL1/wt^*mice, which are viable, show minimal miRNome changes but their endogenous siRNA levels are increased by an order of magnitude. We show that siRNA abundance is limited by available dsRNA but not by PKR, a dsRNA sensor of innate immunity. Expressing dsRNA from a transgene, functional RNAi *in vivo* was induced in heart. *Dicer^ΔHEL1/wt^* mice thus represent a new model for researching mammalian canonical RNAi *in vivo* and offer an unprecedented platform for addressing claims about its biological roles.
